# Genetic basis for antimicrobial resistance in *Escherichia coli* isolated from household water in municipal Ibadan, Nigeria

**DOI:** 10.1101/2024.12.23.630052

**Authors:** Ifeoluwa Akintayo, Jesutofunmi S. Odeyemi, Olumuyiwa S. Alabi, Halimat O. Mohammed, Odion O. Ikhimiukor, Ayorinde O. Afolayan, Nicholas R. Thomson, Iruka N. Okeke

**Author notes:** Address correspondence to Olumuyiwa S. Alabi, and Ifeoluwa Akintayo,. Department of Pharmaceutical Microbiology, Faculty of Pharmacy, University of Ibadan, Ibadan, Oyo State, Nigeria. Institute for Infection Prevention and Control, Medical Center - University of Freiburg, Freiburg, Germany.

## Abstract

*Escherichia coli* serves as an indicator of recent faecal contamination in water, signaling the potential presence of enteric pathogens. The public health impact of *E. coli* in water becomes more significant when strains harbor virulence genes, and may themselves be pathogenic, or antimicrobial resistance genes that can be transferred to pathogens. In this study, we used whole genome sequencing (WGS) to characterize *E. coli* isolated from household water in municipal Ibadan, Nigeria across two seasons. Antimicrobial susceptibility testing was performed on 97 *E. coli* isolates, and their genomes were assembled using SPAdes. Multi-Locus Sequence Types (MLST), virulence genes and plasmid replicons were determined using ABRicate. Antimicrobial resistance genes (ARGs) were detected using AMRFinderplus. Phylogroups and serotypes were determined using ClermonTyper and ECTyper, respectively. A phylogenetic tree was built using RAxML. Of the 97 isolates, 39(40.2%) were multidrug resistant and 13(15.9%) possessed diarrheagenic *E. coli* (DEC) virulence genes. Resistance to individual antibiotics was higher and DEC characteristics more frequent among isolates recovered in the dry season compared to the wet season. Thirty-seven resistance genes belonging to nine antibiotic classes were detected. Majority of the isolates belonged to phylogroup A or B1, 35unique Sequence Types (STs) were detected and there were seven expanded clones of four or more isolates. This study determined that multidrug-resistant *E. coli*, including DEC, were recovered from household water sources in Ibadan. Some isolates were likely derived from point-sources, highlighting the importance of improved water quality management and sanitation in preventing waterborne disease and antimicrobial resistance transmission.

**IMPORTANCE:** Contamination of household drinking water sources by disease-causing microorganisms is a serious public health concern common in African settings. *Escherichia coli*, an indicator of faecal contamination, can also be a reservoir for resistance genes. We have previously reported high frequencies of *E. coli* contamination of household water in municipal Ibadan. In this study we characterized antimicrobial resistance and virulence genes harboured by contaminating isolates. We found potential diarrhoea-causing *E. coli* in water which often carried antimicrobial resistance genes, irrespective of whether or not they were disease causing. Resistance gene carriage was more common among isolates recovered in the dry, as compared to the wet season. This was attributable to resistant lineages of *E. coli* bacteria spreading in the dry season. The work shows the importance of monitoring drinking water in urban African cities like Ibadan and that treating ground water sources may be necessary, particularly in the dry season.
