## Supplementary Table 3 for "Genetic basis for antimicrobial resistance in *Escherichia coli* isolated from household water in municipal Ibadan, Nigeria"

Antibiotics	num_tests	concordance	TP	FP	TN	FN
Chloramphenicol	82	0.95	4	2	74	2
Trimethoprim	82	0.82	29	5	38	10
Quinolones	82	0.8	28	8	38	8
Tetracycline	82	0.74	27	12	34	9
Beta-lactam	82	0.73	35	4	25	18
Aminoglycoside	82	0.71	21	19	37	5
